# Reactivation of atrium genes is a primer for heart infarction or regeneration

**DOI:** 10.1101/2020.04.02.021030

**Authors:** Yisong Zhen

## Abstract

The inability of the adult heart to repair or regenerate is manifested in prevalent morbidity and mortality related to myocardial infarction and heart failure. However, the cue to the reactivation of cardiomyocyte proliferation in the adult remains largely unknown. In the present study, three independent datasets were explored using bioinformatics analysis methods to solve the problem. Our results revealed that atrium genes were upregulated in response to the injury, which indicates the possible cell type withdraw and reinitiation of proliferation capability. Our findings might provide an alternative viewpoint on the cardiomyocyte regeneration or myocardial infarction.
