## Supplemental Table 1 for "Reactivation of atrium genes is a primer for heart infarction or regeneration"

### Sheet: atriumGenes
probe.ID	EntrezID	gene.symbol
1415897_a_at	56615	Mgst1
1416034_at	12484	Cd24a
1416077_at	11535	Adm
1416121_at	16948	Lox
1416158_at	11819	Nr2f2
1416159_at	11819	Nr2f2
1416160_at	11819	Nr2f2
1416200_at	77125	Il33
1416225_at	11522	Adh1
1416468_at	11668	Aldh1a1
1416693_at	14234	Foxc2
1416832_at	67547	Slc39a8
1417312_at	50781	Dkk3
1417355_at	18616	Peg3
1417356_at	18616	Peg3
1417392_a_at	20540	Slc7a7
1417702_a_at	140483	Hnmt
1417729_at
1417928_at	30794	Pdlim4
1417933_at	16012	Igfbp6
1418090_at	84094	Plvap
1418157_at	13865	Nr2f1
1418908_at	18484	Pam
1419032_at	70415	Stk26
1419033_at	70415	Stk26
1419123_a_at	54635	Pdgfc
1419276_at	18605	Enpp1
1419332_at	54156	Egfl6
1419434_at	170441	Slc2a10
1419440_at	58522	Trim54
1419693_at	140792	Colec12
1419905_s_at	15446	Hpgd
1420533_at	60596	Gucy1a1
1420534_at	60596	Gucy1a1
1420884_at	66402	Sln
1420938_at	50786	Hs6st2
1420955_at	26950	Vsnl1
1421106_at	16449	Jag1
1421152_a_at	14681	Gnao1
1421375_a_at	20200	S100a6
1421441_at	11600	Angpt1
1421471_at	18166	Npy1r
1421928_at	13838	Epha4
1421929_at	13838	Epha4
1422192_at	14613	Gja5
1422444_at	16403	Itga6
1423072_at	68157	6720475J19Rik
1423259_at	15904	Id4
1423506_a_at	18111	Nnat
1423691_x_at	16691	Krt8
1423852_at	219134	Shisa2
1423952_a_at	110310	Krt7
1424092_at	269587	Epb41
1424263_at	108897	Aif1l
1424445_at	75604	Tm4sf5
1424649_a_at	216350	Tspan8
1424797_a_at	18741	Pitx2
1424890_at	12173	Bnc1
1425677_a_at	11733	Ank1
1425694_at	21388	Tbx5
1425784_a_at	56177	Olfm1
1426442_at	234267	Gpm6a
1427054_s_at	320712	Abi3bp
1427086_at	20564	Slit3
1427183_at	216616	Efemp1
1427427_at	20192	Ryr3
1428077_at	72160	Tmem163
1428301_at
1428564_at	68490	Zfp579
1428986_at	72961	Slc17a7
1429021_at	13838	Epha4
1429159_at	209378	Itih5
1429210_at	237759	Col23a1
1429249_at	75769	Plppr5
1429459_at	108151	Sema3d
1429920_at	74071	Lmntd1
1430269_at	68753	Mybphl
1430700_a_at	27226	Pla2g7
1430943_at	77883	6030498E09Rik
1431057_a_at	76453	Prss23
1432358_at	73732	Muc16
1433924_at	18616	Peg3
1434070_at	16449	Jag1
1434141_at	60596	Gucy1a1
1434188_at	240638	Slc16a12
1434237_at	100647	Upk3b
1434325_x_at	19085	Prkar1b
1434925_at	75769	Plppr5
1435239_at	14799	Gria1
1435459_at	55990	Fmo2
1435648_at	320974	Lrrn4
1435805_at	108030	Lin7a
1435831_at	22268	Upk1b
1435951_at	74053	Grip1
1436287_at	100038489	Apela
1436293_x_at	100039795	Ildr2
1436319_at	240725	Sulf1
1436475_at	11819	Nr2f2
1437324_x_at	14264	Fmod
1437396_at	208647	Creb3l2
1437409_s_at	215798	Adgrg6
1437671_x_at	76453	Prss23
1437685_x_at	14264	Fmod
1438042_at	20429	Shox2
1438200_at	240725	Sulf1
1438559_x_at	68682	Slc44a2
1439019_at	231470	Fras1
1439066_at	11600	Angpt1
1439362_at
1439506_at	225908	Myrf
1439566_at	243385	Gprin3
1439757_s_at	13838	Epha4
1440270_at	14167	Fgf12
1440765_at	231470	Fras1
1441137_at	83675	Bicc1
1441590_at	16521	Kcnj5
1442166_at	240058	Cpne5
1443026_at
1443225_at	269275	Acvr1c
1443337_at
1443939_at	666048	Trabd2b
1444025_at	16519	Kcnj3
1444174_at	100038748	Gm10700
1446656_at
1447181_s_at	20540	Slc7a7
1448021_at	74645	Tent5c
1448169_at	16668	Krt18
1448201_at	20319	Sfrp2
1448228_at	16948	Lox
1448482_at	67547	Slc39a8
1448593_at	22402	Ccn4
1448594_at	22402	Ccn4
1448649_at	13809	Enpep
1448669_at	50781	Dkk3
1448956_at	56018	Stard10
1448972_at	14799	Gria1
1449071_at	17898	Myl7
1449106_at	14778	Gpx3
1449285_at	13013	Cst9
1449319_at	192199	Rspo1
1449482_at
1450044_at	14369	Fzd7
1450047_at	50786	Hs6st2
1450055_at	26950	Vsnl1
1450126_at	14464	Gata5
1450179_at	74499	Sost
1450684_at
1450744_at	192657	Ell2
1450754_at	56808	Cacna2d2
1451287_s_at	108897	Aif1l
1451425_a_at	54484	Mkrn1
1451675_a_at	11656	Alas2
1451693_a_at	14167	Fgf12
1452004_at	12310	Calca
1452050_at	227541	Camk1d
1452106_at	114249	Npnt
1452107_s_at	114249	Npnt
1452231_x_at
1452291_at	212285	Arap2
1452296_at	20564	Slit3
1452349_x_at
1452381_at	208647	Creb3l2
1452651_a_at	17901	Myl1
1452731_x_at
1452913_at	66425	Pcp4l1
1453435_a_at	55990	Fmo2
1454159_a_at	16008	Igfbp2
1454806_at	76820	Fam49a
1454881_s_at	100647	Upk3b
1454926_at	77629	Sphkap
1455374_at	16519	Kcnj3
1455464_x_at	22268	Upk1b
1455549_at	228071	Sestd1
1455695_at	20449	St8sia1
1455717_s_at	76441	Daam2
1455735_at	252903	Ap1s3
1455796_x_at	56177	Olfm1
1455978_a_at	17181	Matn2
1456060_at	17132	Maf
1456084_x_at	14264	Fmod
1456487_at	432530	Adcy1
1456741_s_at	234267	Gpm6a
1457038_at	242022	Frem2
1457065_at	22268	Upk1b
1457275_at	233335	Synm
1458802_at	16656	Hivep3
1460049_s_at	78896	1500015O10Rik
1460500_at	100042192	Gm3715

### Sheet: ventricleGenes
probe.ID	EntrezID	gene.symbol
1415801_at	14609	Gja1
1416710_at	67564	Tmem35a
1417574_at	20315	Cxcl12
1418062_at	13628	Eef1a2
1418106_at	15214	Hey2
1418499_a_at	57442	Kcne3
1418517_at	16373	Irx3
1418723_at	65086	Lpar3
1418937_at	13371	Dio2
1419484_a_at	14467	Nipsnap2
1419539_at	50916	Irx4
1419619_at	74127	Krt80
1419687_at	107227	Macrod1
1419811_at	11515	Adcy9
1420672_at	16509	Kcne1
1420876_a_at	56526	Sept6
1420877_at	56526	Sept6
1421340_at	26408	Map3k5
1421657_a_at	20671	Sox17
1421694_a_at	13003	Vcan
1422153_a_at	68854	Asb11
1423341_at	121021	Cspg4
1423359_at	18821	Pln
1424683_at	66270	Retreg1
1425208_at	77889	Lbh
1425425_a_at	24117	Wif1
1425681_a_at
1426215_at	13195	Ddc
1426298_at	16372	Irx2
1426640_s_at	217410	Trib2
1426641_at	217410	Trib2
1427256_at	13003	Vcan
1427768_s_at	17897	Myl3
1427769_x_at	17897	Myl3
1428266_at	17897	Myl3
1428386_at	74205	Acsl3
1428696_at	76438	Rftn1
1429088_at	77889	Lbh
1429177_x_at	20671	Sox17
1429308_at	70673	Prdm16
1429313_at	26563	Ror1
1429598_at	74183	Perm1
1430591_at	13195	Ddc
1430634_a_at	56421	Pfkp
1431592_a_at	58194	Sh3kbp1
1431751_a_at	77015	Mpped2
1433453_a_at	99382	Abtb2
1433847_at	320609	Strip2
1434228_at	381511	Pdp1
1434359_at	193385	Ripor2
1434449_at	11829	Aqp4
1434672_at	73010	Gpr22
1434690_at	225010	Lclat1
1435285_at	77015	Mpped2
1436212_at	213068	Tmem71
1436233_at	237754	Btnl9
1436600_at	244579	Tox3
1436739_at	11607	Agtr1a
1436948_a_at	245386	Tmem255a
1437069_at	237542	Osbpl8
1437137_at	245386	Tmem255a
1437744_at	245446	Slitrk4
1439006_x_at	245386	Tmem255a
1439830_at	26408	Map3k5
1439848_at	23828	Bves
1440870_at	70673	Prdm16
1441035_at	16509	Kcne1
1441228_at	381823	Apold1
1441624_at	234214	Sorbs2
1441836_x_at	74174	Gtsf1
1443023_at
1443287_at	383787	Ankrd63
1448394_at	17906	Myl2
1448553_at	140781	Myh7
1448562_at	22271	Upp1
1448710_at	12767	Cxcr4
1448823_at	20315	Cxcl12
1449331_a_at	19400	Rapsn
1449481_at	50799	Slc25a13
1450414_at	18591	Pdgfb
1450505_a_at	66270	Retreg1
1450952_at	18821	Pln
1451203_at	17189	Mb
1451471_at	67417	Ears2
1451629_at	77889	Lbh
1451811_at	54378	Cacng6
1453119_at	71198	Otud1
1455000_at	238377	Gpr68
1455346_at	17174	Masp1
1456261_at	58194	Sh3kbp1
1456596_at	245386	Tmem255a
1457017_at	66302	Rmdn1
1458850_at
1459238_at
1460286_at	56526	Sept6
1460332_at	18821	Pln
1460337_at	58194	Sh3kbp1
1460555_at	193385	Ripor2
